# Structural clustering and functional profiling of NMAN-causing variants in HINT1 suggest personalized therapeutic strategies

**DOI:** 10.1101/2023.12.01.569336

**Authors:** Silvia Amor-Barris, Tamas Lazar, Ayse Candayan, Luiza L. P. Ramos, Kristien Peeters, Shoshana J. Wodak, Albena Jordanova

## Abstract

**Background:** Biallelic loss-of-function variants in *HINT1* cause neuromyotonia-associated axonal neuropathy (NMAN). Affected patients present from an early onset with a motor-greater-than-sensory polyneuropathy that is currently incurable. NMAN is a global cause of inherited peripheral neuropathy with higher prevalence in Europe and Asia. Nearly 30 distinct NMAN-associated variants have been reported to date, mostly in sporadic patients and small families. There is limited functional characterization of most of them, resulting in limited knowledge on their pathogenic mode of action and hindering the development of therapeutical strategies.

**Methods:** We systematically (re-)evaluated the pathogenicity of all reported *HINT1* variants associated with NMAN using several *in silico* pathogenicity predictors used in the standard of care genetic testing. Fifteen missense and one truncating variants were further mapped onto the HINT1 crystal structure and grouped according to their spatial distribution. We combined several structural modeling tools to assess the impact of the variants on protein stability in both monomeric and dimeric forms. These variants underwent further functional validation by immunoblotting in both HeLa *HINT1* knockout cell lines and in a *S. cerevisiae* strain deficient for the HINT1 orthologue. Finally, we tested the *in vivo* functionality of each variant by its ability to rescue yeast growth under stress conditions.

**Results:** Our combinatorial approach allowed the systematic characterization and (re-)evaluation of all known *HINT1* variants associated with NMAN, enabling improved pathogenicity classification. Additionally, this standardized functional assessment allowed their categorization into four structure-based groups: 1) truncating variants; 2) variants of the catalytic pocket; 3) variants at the dimer interface; 4) variants in the distal β-hairpin and nearby loop. Functional tests in yeast and mammalian disease models demonstrated their detrimental- yet differential -effect on HINT1 function, enabling structure-function correlations.

**Conclusions:** Our standardized experimental pipeline allows for the characterization of newly discovered HINT1 variants in the context of NMAN, facilitating their pathogenicity interpretation. This work highlights the value of combining structural and functional approaches to understand better the underlying disease mechanisms. Our findings provide the rational basis for patient stratification and the development of personalized treatment strategies.
