## Additional File 3 for "Structural clustering and functional profiling of NMAN-causing variants in HINT1 suggest personalized therapeutic strategies"

### Sheet: Quantitative
Mutation	Localization	ASA(dimer) [Å^2]	ASA(monomer) [Å^2]	BSA [Å^2]	fBSA	RSA(dimer) [%]	RSA(monomer) [%]	FoldX(dimer)	FoldX(monomer)	mCSM(dimer)	mCSM(monomer)	SDM(dimer)	SDM(monomer)	DUET(dimer)	DUET(monomer)	ENCoM(dimer)	ENCoM(monomer)	DynaMut(dimer)	DynaMut(monomer)	FoldX(monomer-dimer)	mCSM(monomer-dimer)	SDM(monomer-dimer)	DUET(monomer-dimer)	ENCoM(monomer-dimer)	DynaMut(monomer-dimer)
H112N	Catalytic pocket	14.94	14.94	0	0	8.2	8.2	1.51571	31.1342	2.692	2.692	1.69	1.69	2.813	2.813	0.334	0.36	1.37	1.409	29.6185	0	0	0	0.026	0.039
H114R	Catalytic pocket	11.8	26.85	15.05	0.56	6.4	14.7	1.69585	0.471009	2.112	1.832	1.6	0.3	2.223	1.711	0.082	0.093	0.42	0.59	-1.22484	-0.28	-1.3	-0.512	0.011	0.17
H51R	Catalytic pocket	4.65	8.21	3.56	0.43	2.5	4.5	2.08138	1.8328	1.657	1.614	1.38	1.66	1.703	1.703	-0.323	-0.344	-0.065	-0.985	-0.24858	-0.043	0.28	0	-0.021	-0.92
Y94C	Dimer interface	5.5	87.36	81.86	0.94	2.6	40.8	3.81227	1.76426	2.47	0.568	1.04	-0.06	2.546	0.369	0.593	0.482	0.066	0.293	-2.04801	-1.902	-1.1	-2.177	-0.111	0.227
R95Q	Dimer interface	0.61	50.7	50.09	0.99	0.3	21.3	4.08511	0.103917	1.411	0.078	2.25	1.14	1.799	0.129	0.864	1.044	1.509	-0.135	-3.98119	-1.333	-1.11	-1.67	0.18	-1.644
V97M	Dimer interface	0.43	42.66	42.23	0.99	0.3	28.1	3.20658	-0.383989	1.252	0.459	2.39	1.38	1.699	0.565	-0.331	-0.491	0.894	0.158	-3.59057	-0.793	-1.01	-1.134	-0.16	-0.736
R119W	Dimer interface	66.1	108.49	42.39	0.39	27.8	45.6	4.22114	2.03773	0.069	-0.181	-0.18	-0.18	0.185	0.021	-0.14	-0.213	-0.657	-0.601	-2.18341	-0.25	0	-0.164	-0.073	0.056
G93D	Dimer interface	3.73	36.08	32.35	0.9	4.6	44.5	24.0506	2.86821	1.7	0.26	3.48	3	2.11	0.521	-0.691	-0.07	-0.662	0.898	-21.1824	-1.44	-0.48	-1.589	0.621	1.56
G89V	Dimer interface	50.01	50.01	0	0	61.7	61.7	4.49524	4.54057	0.303	0.303	1.6	1.6	0.468	0.468	0.023	-0.006	1.02	0.998	0.04533	0	0	0	-0.029	-0.022
F33S	Beta-hairpin	80.15	80.15	0	0	40.1	40.1	0.919154	1.25051	1.418	1.418	1.19	1.53	1.442	1.493	0.14	0.15	0.297	0.335	0.331356	0	0.34	0.051	0.01	0.038
E34K	Beta-hairpin	72.87	72.87	0	0	41.8	41.8	-0.503822	-0.565865	0.535	0.535	0.15	0.15	0.142	0.142	0.421	0.427	-0.129	-0.12	-0.062043	0	0	0	0.006	0.009
R37P	Beta-hairpin	88.24	101.65	13.41	0.13	37	42.7	1.0037	1.38536	0.354	-0.285	1.22	0.88	0.117	-0.071	0.469	0.547	0.09	-0.149	0.38166	-0.639	-0.34	-0.188	0.078	-0.239
C38R	Beta-hairpin	0	0	0	0	0	0	7.68591	8.84379	1.835	2.023	1.57	1.57	1.81	1.81	-0.317	-0.333	0.806	1.009	1.15788	0.188	0	0	-0.016	0.203
K57N	Beta-hairpin	51.61	51.61	0	0	25.2	25.2	1.39578	1.45287	1.287	1.011	0.11	0.11	0.845	0.845	0.929	0.943	-0.204	-0.204	0.05709	-0.276	0	0	0.014	0
C84R	Beta-hairpin	4.54	4.54	0	0	3.4	3.4	1.60598	1.32985	1.139	1.139	0.44	1.76	0.798	1.014	-0.266	-0.267	-1.47	-1.18	-0.27613	0	1.32	0.216	-0.001	0.29
